# Neuronally differentiated endothelial cell subtype regulates organ blood flow and immune balance

**DOI:** 10.1101/2024.09.30.615824

**Authors:** Georgina Gyarmati, Ruslan Rust, Alejandra Becerra Calderon, Audrey Izuhara, Greta Trogen, Sachin Deepak, Yibu Chen, Seth Walter Ruffins, Jason A. Junge, Berislav V. Zlokovic, Scott Fraser, János Peti-Peterdi

**Author notes:** Corresponding authors: Georgina Gyarmati, MD, PhD, MPH, Janos Peti-Peterdi, MD, PhD, Department of Physiology and Neuroscience, Zilkha Neurogenetic Institute, University of Southern California, 1501 San Pablo Street, Room ZNI 335, Los Angeles, California 90033.

## Abstract

Vascular endothelial cells (ECs) perform key pleiotropic functions to maintain body homeostasis via the regulation of organ blood flow, vascular permeability, tissue growth and inflammation, and angiogenesis. Recent transcriptomic studies uncovered many EC subtypes across organs; however their specific functions are incompletely understood. Here we identified and characterized a novel, minority subtype of scattered ECs with a well-defined arteriovenous zonal localization exclusively in small resistance (strain) arterioles, and with the highest density in the brain>retina>kidney. Due to their expression of both endothelial and neuron-like functional and gene transcriptomic signatures, they were termed neuro-endothelial cells (NECs). High resolution single-cell transcriptome analysis of mouse brain and kidney ECs identified neuronal nitric oxide synthase (Nos1) and cytokine-like 1 (Cytl1) as top NEC biomarkers. Intravital multiphoton imaging of optogenetic mouse models with NEC gain/loss-of-function revealed NEC and Nos1-dependent vasodilation/vasoconstriction of intact brain and kidney arterioles and elevation/reduction in blood flow. Silencing NEC Nos1 and Cytl1 gene expression in vivo caused marked segmental arteriolar vasoconstrictions, reductions in vascular density and organ blood flow, increased vascular permeability and immune cell homing. Cytl1 administration triggered vasodilation and increased blood flow acutely, and increased capillary density and clonal EC remodeling chronically. NECs play major vasodilatory, angiogenic and anti-inflammatory functions that may be therapeutically targeted for vascular and inflammatory diseases.
