## Supplemental Table 1 for "Neuronally differentiated endothelial cell subtype regulates organ blood flow and immune balance"

### Sheet: Top 200 DEG 
	SYMBOL	p_val	logFC	pct.1	pct.2	FDR
1	Nos1	0	11.9514	1	0	0
2	Gata6	1.20407e-42	1.27455	0.288	0.095	2.38598e-38
3	Dsp	9.7305e-38	1.40237	0.233	0.069	1.9282e-33
4	Atp2b2	2.97225e-37	1.35769	0.233	0.072	5.8898e-33
5	Cyp7b1	1.97322e-36	1.16113	0.264	0.093	3.91014e-32
6	Vegfa	3.78321e-36	1.19397	0.254	0.085	7.49682e-32
7	Adra2c	2.1288e-34	2.28604	0.142	0.022	4.21843e-30
8	Tnfaip2	6.4683e-34	1.14572	0.244	0.083	1.28176e-29
9	Gja5	1.38982e-33	1.20316	0.241	0.083	2.75406e-29
10	Synpo	2.52221e-33	1.39062	0.218	0.07	4.998e-29
11	Lox	2.67625e-32	1.33988	0.202	0.061	5.30326e-28
12	Fblim1	2.3539e-30	1.44202	0.176	0.048	4.66449e-26
13	Capn5	2.38695e-30	1.22909	0.208	0.067	4.72998e-26
14	Kcnn4	2.61919e-30	1.13034	0.23	0.083	5.19018e-26
15	Slco3a1	7.55632e-28	1.09397	0.217	0.079	1.49736e-23
16	Ptgfr	1.27958e-25	1.34198	0.159	0.047	2.53562e-21
17	Bmp6	1.59326e-24	1.02843	0.208	0.081	3.1572e-20
18	Ddr1	5.38314e-23	0.883511	0.219	0.091	1.06672e-18
19	Wnt11	1.5548e-22	1.44249	0.133	0.037	3.081e-18
20	Cytl1	1.0828e-21	0.9125	0.211	0.09	2.14568e-17
21	Slc35f1	3.0011e-21	1.81978	0.099	0.02	5.94697e-17
22	Cplx2	3.40243e-21	0.839786	0.217	0.095	6.74225e-17
23	Cmklr1	4.55051e-21	1.22194	0.145	0.048	9.01729e-17
24	Pqlc3	1.08473e-20	0.879147	0.209	0.09	2.14951e-16
25	Abcb1b	1.21245e-20	1.04536	0.172	0.066	2.4026e-16
26	Hey2	2.351e-20	1.00809	0.171	0.066	4.65874e-16
27	F2rl1	6.8891e-20	1.38776	0.124	0.037	1.36514e-15
28	Fam81a	5.29352e-19	0.787004	0.19	0.081	1.04896e-14
29	Gprc5a	1.04385e-18	1.2352	0.129	0.042	2.0685e-14
30	Zbtb7c	1.5482e-18	0.894205	0.152	0.058	3.06792e-14
31	Ppl	4.02521e-18	1.19396	0.13	0.044	7.97635e-14
32	Slc4a4	6.95291e-18	1.10454	0.127	0.043	1.37779e-13
33	Tc2n	2.15574e-17	1.49274	0.092	0.023	4.27182e-13
34	Gm41724	2.77465e-17	1.22232	0.123	0.042	5.49825e-13
35	Palld	5.68317e-17	1.11832	0.13	0.048	1.12618e-12
36	Prickle2	1.0414e-16	0.851281	0.169	0.073	2.06364e-12
37	Fam217a	1.14563e-16	0.897719	0.159	0.067	2.27018e-12
38	Ttc39c	4.89017e-16	0.737342	0.185	0.086	9.69036e-12
39	Pdlim1	6.50149e-16	1.23336	0.111	0.037	1.28834e-11
40	Sulf2	6.62857e-16	1.22276	0.107	0.035	1.31352e-11
41	Serpinf1	1.16575e-15	1.09653	0.121	0.044	2.31005e-11
42	Gm30003	1.62243e-15	0.727289	0.182	0.085	3.215e-11
43	Rsph9	1.98492e-15	1.22946	0.107	0.036	3.93332e-11
44	Scrn1	3.65159e-15	1.01891	0.126	0.049	7.23599e-11
45	Arhgap44	4.10975e-15	0.695647	0.192	0.093	8.14388e-11
46	Nkd2	5.09712e-15	1.08399	0.118	0.044	1.01005e-10
47	Slc8a1	8.47327e-15	1.01291	0.125	0.049	1.67906e-10
48	Scarletltr	9.45058e-15	0.810876	0.152	0.067	1.87273e-10
49	Tlr4	9.97724e-15	0.670508	0.192	0.095	1.97709e-10
50	Ces2g	1.15389e-14	1.14062	0.1	0.033	2.28655e-10
51	Plekha6	1.62173e-14	0.870558	0.136	0.057	3.21363e-10
52	Frmd3	2.08188e-14	1.35202	0.089	0.027	4.12544e-10
53	Plcd1	2.59981e-14	1.11475	0.111	0.041	5.15179e-10
54	Nrcam	2.92454e-14	0.83045	0.146	0.065	5.79527e-10
55	Dnah8	3.5593e-14	0.820181	0.153	0.07	7.05311e-10
56	ENSMUSG00000121240	4.31274e-14	0.826791	0.141	0.061	8.54613e-10
57	Fah	4.76487e-14	0.892571	0.144	0.064	9.44206e-10
58	Tmem154	1.95475e-13	0.765168	0.144	0.065	3.87353e-09
59	St14	2.59536e-13	1.02894	0.108	0.042	5.14297e-09
60	Naip2	2.7266e-13	0.693467	0.154	0.073	5.40302e-09
61	Apol9a	2.77278e-13	0.718813	0.153	0.072	5.49454e-09
62	Epha2	2.77897e-13	0.74326	0.163	0.08	5.5068e-09
63	AI661453	2.92676e-13	0.607998	0.188	0.096	5.79966e-09
64	Chst12	3.29214e-13	0.862736	0.133	0.059	6.52369e-09
65	Bmp2	3.69772e-13	0.568993	0.184	0.094	7.32741e-09
66	Mxra8	4.37371e-13	0.669408	0.165	0.081	8.66695e-09
67	Zbtb7b	5.07271e-13	0.761923	0.15	0.071	1.00521e-08
68	Ranbp17	5.23391e-13	0.803505	0.141	0.065	1.03715e-08
69	Osbpl5	7.62844e-13	1.40959	0.077	0.023	1.51165e-08
70	Phf11b	7.84013e-13	0.732184	0.151	0.071	1.5536e-08
71	Uggt2	9.53806e-13	0.609035	0.187	0.097	1.89006e-08
72	Chrnb1	1.02191e-12	0.600521	0.185	0.097	2.02502e-08
73	Cfap20dc	1.12796e-12	1.41668	0.074	0.021	2.23516e-08
74	Brpf3	1.14301e-12	0.63141	0.161	0.079	2.26499e-08
75	Lpcat2	1.26565e-12	1.1107	0.094	0.034	2.50801e-08
76	Stk35	2.59074e-12	0.793624	0.13	0.059	5.13382e-08
77	Tbc1d2	2.9281e-12	0.653916	0.148	0.071	5.80233e-08
78	Calml4	3.31083e-12	1.19559	0.084	0.028	6.56074e-08
79	Dlg4	6.99857e-12	1.47628	0.063	0.016	1.38684e-07
80	Usp49	9.57002e-12	0.63197	0.144	0.07	1.89639e-07
81	Morrbid	1.01297e-11	0.915734	0.108	0.046	2.00731e-07
82	Gm38477	1.01671e-11	1.11332	0.089	0.033	2.0147e-07
83	Hbb-y	1.34715e-11	0.762266	0.121	0.054	2.6695e-07
84	Hebp2	1.41505e-11	1.86989	0.052	0.011	2.80407e-07
85	Tub	1.43487e-11	1.00349	0.096	0.038	2.84334e-07
86	Dock11	2.07243e-11	0.962942	0.093	0.036	4.10673e-07
87	Mctp1	2.79321e-11	0.75214	0.122	0.056	5.53502e-07
88	Ccdc148	3.71119e-11	0.745272	0.107	0.046	7.35409e-07
89	Wdr19	4.11444e-11	0.481908	0.175	0.094	8.15317e-07
90	Lclat1	4.27888e-11	0.58906	0.163	0.086	8.47903e-07
91	Cnksr1	4.86986e-11	0.82688	0.102	0.043	9.65012e-07
92	Rp1	5.01342e-11	0.623416	0.157	0.082	9.9346e-07
93	Rfx2	5.12396e-11	0.763139	0.121	0.056	1.01536e-06
94	Sh2d4b	5.9041e-11	0.785057	0.114	0.052	1.16996e-06
95	4933423P22Rik	7.08622e-11	1.44173	0.058	0.016	1.40421e-06
96	Dll1	8.27446e-11	0.790792	0.112	0.05	1.63967e-06
97	Amigo2	9.13464e-11	0.640955	0.128	0.061	1.81012e-06
98	Prrt4	9.74948e-11	0.52472	0.157	0.082	1.93196e-06
99	Fam20c	9.81036e-11	0.534258	0.155	0.081	1.94402e-06
100	Alpk3	1.08581e-10	1.8481	0.047	0.009	2.15165e-06
101	L1cam	1.13874e-10	0.885775	0.102	0.044	2.25652e-06
102	Zfp141	1.19224e-10	0.490428	0.167	0.09	2.36254e-06
103	Ksr1	1.29798e-10	0.49327	0.171	0.092	2.57208e-06
104	Itgb3	1.43102e-10	0.54767	0.151	0.079	2.8357e-06
105	Ddr2	1.63183e-10	0.81741	0.103	0.045	3.23364e-06
106	Slc5a3	1.79664e-10	0.524254	0.177	0.097	3.56021e-06
107	Hr	1.9091e-10	0.897236	0.094	0.04	3.78308e-06
108	Parp3	2.14523e-10	0.69777	0.124	0.061	4.25098e-06
109	ENSMUSG00000121151	2.22968e-10	0.606653	0.141	0.072	4.41833e-06
110	Marveld2	2.36706e-10	0.551853	0.165	0.089	4.69056e-06
111	Triqk	2.68609e-10	0.75852	0.106	0.048	5.32276e-06
112	Ptchd1	2.94974e-10	0.750086	0.108	0.049	5.8452e-06
113	Ccdc149	3.6315e-10	0.799775	0.115	0.055	7.19619e-06
114	Tox2	4.282e-10	0.51714	0.13	0.065	8.48521e-06
115	Klhl42	4.44175e-10	0.500745	0.164	0.089	8.80177e-06
116	Napb	5.62131e-10	0.525121	0.165	0.091	1.11392e-05
117	Gng10	6.08582e-10	0.538233	0.146	0.077	1.20597e-05
118	Islr2	6.10197e-10	0.550382	0.148	0.078	1.20917e-05
119	Zfp267	6.22033e-10	0.46696	0.174	0.097	1.23262e-05
120	Irag2	8.07259e-10	1.06172	0.068	0.024	1.59966e-05
121	Pccb	9.93308e-10	0.508543	0.157	0.085	1.96834e-05
122	Fzd1	1.1115e-09	0.545336	0.148	0.079	2.20255e-05
123	Aspa	1.1367e-09	0.829636	0.08	0.032	2.25248e-05
124	Iqce	1.14101e-09	0.47226	0.164	0.09	2.26102e-05
125	Pus7	1.5631e-09	0.61537	0.124	0.063	3.09744e-05
126	B3gnt8	1.57633e-09	0.798237	0.081	0.032	3.12365e-05
127	Kcnn3	1.70026e-09	1.24176	0.063	0.021	3.36923e-05
128	Ltc4s	1.74636e-09	0.742416	0.101	0.047	3.46059e-05
129	Mrgpre	1.89764e-09	0.501661	0.148	0.08	3.76036e-05
130	Plagl1	2.37649e-09	1.06976	0.068	0.025	4.70924e-05
131	Traf1	2.50118e-09	0.741345	0.104	0.049	4.95633e-05
132	Rhobtb2	2.54126e-09	0.685468	0.106	0.05	5.03576e-05
133	Traf3ip1	2.559e-09	0.513112	0.137	0.072	5.0709e-05
134	Phka2	2.70111e-09	0.458147	0.165	0.093	5.35252e-05
135	Mus81	3.01834e-09	0.695987	0.104	0.049	5.98115e-05
136	Gm47664	3.17841e-09	0.878979	0.09	0.04	6.29834e-05
137	C1ra	3.6752e-09	0.717112	0.089	0.039	7.28278e-05
138	Fignl2	3.78526e-09	0.493379	0.155	0.086	7.50086e-05
139	Nudcd1	4.16114e-09	0.517272	0.14	0.076	8.24571e-05
140	Rab27b	4.40595e-09	1.75507	0.04	0.008	8.73082e-05
141	Diras2	5.9752e-09	1.53878	0.041	0.009	0.000118405
142	Il20rb	6.01403e-09	0.632626	0.112	0.056	0.000119174
143	Mamstr	6.23515e-09	0.493676	0.144	0.078	0.000123556
144	Casp9	6.33531e-09	0.48714	0.152	0.085	0.000125541
145	Sdc1	6.63481e-09	0.796348	0.092	0.042	0.000131475
146	Zfp808	6.84157e-09	0.519075	0.147	0.082	0.000135573
147	Dnm1	7.9183e-09	1.60319	0.044	0.011	0.000156909
148	Mtmr4	8.12099e-09	0.529253	0.148	0.083	0.000160926
149	Nod2	8.31921e-09	0.516815	0.151	0.085	0.000164853
150	ENSMUSG00000121093	9.03324e-09	0.610684	0.115	0.059	0.000179003
151	Cdan1	1.01033e-08	0.546526	0.141	0.078	0.000200207
152	Slc39a14	1.11555e-08	0.552512	0.126	0.067	0.000221057
153	Sowahc	1.26364e-08	0.889021	0.078	0.033	0.000250403
154	Syne3	1.39969e-08	0.469295	0.144	0.081	0.000277363
155	Pcdhb17	1.4057e-08	0.542443	0.114	0.059	0.000278554
156	Fbxl18	1.6098e-08	0.598969	0.108	0.054	0.000318998
157	Gm14055	1.61234e-08	1.40952	0.048	0.014	0.000319502
158	Gipc2	1.97402e-08	0.477247	0.131	0.071	0.000391172
159	Dusp18	2.05702e-08	0.46852	0.134	0.073	0.000407618
160	Arhgap8	2.07874e-08	0.934178	0.071	0.029	0.000411923
161	Map1a	2.25429e-08	0.808804	0.079	0.035	0.000446709
162	Pitpnm1	2.31722e-08	0.465579	0.14	0.078	0.00045918
163	Bivm	2.38697e-08	0.486123	0.158	0.093	0.000473001
164	Nsg2	2.39932e-08	0.539895	0.132	0.073	0.000475449
165	Mbd4	2.52249e-08	0.536793	0.13	0.071	0.000499857
166	Tpbg	2.65574e-08	0.605472	0.11	0.057	0.000526262
167	Nectin1	2.82398e-08	0.546894	0.109	0.056	0.000559601
168	Fabp4	3.1231e-08	0.480826	0.128	0.071	0.000618874
169	ENSMUSG00000120963	3.35346e-08	0.511992	0.122	0.066	0.000664521
170	Gm17494	3.47719e-08	0.865199	0.066	0.026	0.000689041
171	Serpinb8	3.51139e-08	0.876232	0.075	0.032	0.000695816
172	Zfp57	3.56992e-08	0.955833	0.065	0.026	0.000707416
173	Icosl	3.63163e-08	0.852712	0.075	0.032	0.000719644
174	Dhdh	3.6598e-08	0.456401	0.145	0.083	0.000725225
175	Hapln1	3.6842e-08	1.47137	0.051	0.017	0.000730061
176	Ndn	3.89288e-08	0.778029	0.08	0.036	0.000771414
177	Fgfrl1	3.92707e-08	0.862304	0.075	0.032	0.000778188
178	Slc29a4	4.03681e-08	0.58127	0.114	0.06	0.000799935
179	2900041M22Rik	4.04257e-08	0.86851	0.075	0.032	0.000801076
180	Gata6os	4.75068e-08	1.05672	0.055	0.02	0.000941394
181	ENSMUSG00000120051	5.07515e-08	0.958344	0.061	0.023	0.00100569
182	Ptgs1	5.27265e-08	0.984825	0.061	0.023	0.00104483
183	Wee1	5.33194e-08	0.610427	0.093	0.046	0.00105658
184	Fasn	5.33292e-08	0.604869	0.107	0.056	0.00105677
185	Acp6	5.39173e-08	0.825529	0.072	0.031	0.00106842
186	Cln6	5.51951e-08	0.530994	0.123	0.068	0.00109375
187	Prr15	5.53803e-08	0.584131	0.103	0.052	0.00109742
188	Tfb1m	5.59252e-08	1.12028	0.053	0.018	0.00110821
189	Pdk4	5.65775e-08	0.635681	0.108	0.057	0.00112114
190	Nfatc4	5.88327e-08	0.577936	0.118	0.064	0.00116583
191	ENSMUSG00000120863	5.89978e-08	0.450775	0.129	0.071	0.0011691
192	Chst2	5.94991e-08	0.780526	0.077	0.035	0.00117904
193	Sdc2	6.38048e-08	1.72537	0.04	0.011	0.00126436
194	Pdk1	6.51832e-08	0.452967	0.132	0.073	0.00129167
195	Bop1	7.01731e-08	0.526364	0.123	0.068	0.00139055
196	Ahnak2	7.26097e-08	0.693366	0.078	0.035	0.00143883
197	4930550C14Rik	7.406e-08	0.782838	0.077	0.035	0.00146757
198	Tubgcp6	7.5868e-08	0.517567	0.115	0.062	0.0015034
199	Sdcbp2	7.61112e-08	0.61517	0.095	0.047	0.00150822
200	Kif23	9.17838e-08	0.757872	0.081	0.037	0.00181879

### Sheet: Top 40 shared DEG 
	SYMBOL	p_val	logFC	pct.1	pct.2	FDR
1	Nos1	0	11.9514	1	0	0
2	Adra2c	2.1288e-34	2.28604	0.142	0.022	4.21843e-30
3	Lox	2.67625e-32	1.33988	0.202	0.061	5.30326e-28
4	Ddr1	5.38314e-23	0.883511	0.219	0.091	1.06672e-18
5	Cytl1	1.0828e-21	0.9125	0.211	0.09	2.14568e-17
6	Cplx2	3.40243e-21	0.839786	0.217	0.095	6.74225e-17
7	F2rl1	6.8891e-20	1.38776	0.124	0.037	1.36514e-15
8	Fam81a	5.29352e-19	0.787004	0.19	0.081	1.04896e-14
9	Fam217a	1.14563e-16	0.897719	0.159	0.067	2.27018e-12
10	Rsph9	1.98492e-15	1.22946	0.107	0.036	3.93332e-11
11	Plcd1	2.59981e-14	1.11475	0.111	0.041	5.15179e-10
12	Fah	4.76487e-14	0.892571	0.144	0.064	9.44206e-10
13	Bmp2	3.69772e-13	0.568993	0.184	0.094	7.32741e-09
14	Osbpl5	7.62844e-13	1.40959	0.077	0.023	1.51165e-08
15	Lpcat2	1.26565e-12	1.1107	0.094	0.034	2.50801e-08
16	Morrbid	1.01297e-11	0.915734	0.108	0.046	2.00731e-07
17	Hebp2	1.41505e-11	1.86989	0.052	0.011	2.80407e-07
18	Dock11	2.07243e-11	0.962942	0.093	0.036	4.10673e-07
19	Rfx2	5.12396e-11	0.763139	0.121	0.056	1.01536e-06
20	Amigo2	9.13464e-11	0.640955	0.128	0.061	1.81012e-06
21	L1cam	1.13874e-10	0.885775	0.102	0.044	2.25652e-06
22	Napb	5.62131e-10	0.525121	0.165	0.091	1.11392e-05
23	Islr2	6.10197e-10	0.550382	0.148	0.078	1.20917e-05
24	Irag2	8.07259e-10	1.06172	0.068	0.024	1.59966e-05
25	Fzd1	1.1115e-09	0.545336	0.148	0.079	2.20255e-05
26	Kcnn3	1.70026e-09	1.24176	0.063	0.021	3.36923e-05
27	Ltc4s	1.74636e-09	0.742416	0.101	0.047	3.46059e-05
28	Mrgpre	1.89764e-09	0.501661	0.148	0.08	3.76036e-05
29	Traf1	2.50118e-09	0.741345	0.104	0.049	4.95633e-05
30	C1ra	3.6752e-09	0.717112	0.089	0.039	7.28278e-05
31	Rab27b	4.40595e-09	1.75507	0.04	0.008	8.73082e-05
32	Il20rb	6.01403e-09	0.632626	0.112	0.056	0.000119174
33	Sdc1	6.63481e-09	0.796348	0.092	0.042	0.000131475
34	Gipc2	1.97402e-08	0.477247	0.131	0.071	0.000391172
35	Map1a	2.25429e-08	0.808804	0.079	0.035	0.000446709
36	Nectin1	2.82398e-08	0.546894	0.109	0.056	0.000559601
37	Serpinb8	3.51139e-08	0.876232	0.075	0.032	0.000695816
38	2900041M22Rik	4.04257e-08	0.86851	0.075	0.032	0.000801076
39	Sdc2	6.38048e-08	1.72537	0.04	0.011	0.00126436
40	Sdcbp2	7.61112e-08	0.61517	0.095	0.047	0.00150822
